# Genetic and environmental drivers of large-scale epigenetic variation in *Thlaspi arvense*

**DOI:** 10.1101/2022.03.16.484610

**Authors:** Dario Galanti, Daniela Ramos-Cruz, Adam Nunn, Isaac Rodríguez-Arévalo, J.F. Scheepens, Claude Becker, Oliver Bossdorf

## Abstract

Natural plant populations often harbour substantial heritable variation in DNA methylation. However, a thorough understanding of the genetic and environmental drivers of this epigenetic variation requires large-scale and high-resolution data, which currently exist only for a few model species. Here, we studied 207 lines of the annual weed *Thlaspi arvense* (field pennycress), collected across a large latitudinal gradient in Europe and propagated in a common environment. By screening for variation in DNA sequence and DNA methylation using whole-genome (bisulfite) sequencing, we found significant epigenetic population structure across Europe. Average levels of DNA methylation were strongly context-dependent, with highest DNA methylation in CG context, particularly in transposable elements and in intergenic regions. Residual DNA methylation variation within all contexts was associated with genetic variants, which often co-localized with annotated methylation machinery genes but also with new candidates. Variation in DNA methylation was also significantly associated with climate of origin, with methylation levels being higher in warmer regions and lower in more variable climates. Finally, we used variance decomposition to assess genetic versus environmental associations with differentially methylation regions (DMRs). We found that while genetic variation was generally the strongest predictor of DMRs, the strength of environmental associations increased from CG to CHG and CHH, with climate-of-origin as the strongest predictor in about one third of the CHH DMRs. In summary, our data show that natural epigenetic variation in *Thlaspi arvense* is significantly associated with both DNA sequence and environment of origin, and that the relative importance of the two factors strongly depends on the sequence context of DNA methylation. *T. arvense* is an emerging biofuel and winter cover crop; our results may hence be relevant for breeding efforts and agricultural practices in the context of rapidly changing environmental conditions.

**Author Summary:** Variation within species is an important level of biodiversity, and it is key for future adaptation. Besides variation in DNA sequence, plants also harbour heritable variation in DNA methylation, and we want to understand the evolutionary significance of this epigenetic variation, in particular how much of it is under genetic control, and how much is associated with the environment. We addressed these questions in a high-resolution molecular analysis of 207 lines of the common plant field pennycress (*Thlaspi arvense*), which we collected across Europe, propagated under standardized conditions, and sequenced for their genetic and epigenetic variation. We found large geographic variation in DNA methylation, associated with both DNA sequence and climate of origin. Genetic variation was generally the stronger predictor of DNA methylation variation, but the strength of environmental association varied between different sequence contexts. Climate-of-origin was the strongest predictor in about one third of the differentially methylated regions in the CHH context, which suggests that epigenetic variation may play a role in the short-term climate adaptation of pennycress. As pennycress is currently being domesticated as a new biofuel and winter cover crop, our results may be relevant also for agriculture, particularly in changing environments.
