## Supplementary material for "Genetic and environmental drivers of large-scale epigenetic variation in *Thlaspi arvense*": S3 Table.

Ta_geneID	At_Ortho1_AGI	At_Ortho1_Protein	At_Ortho1_name	At_Ortho2_AGI	At_Ortho2_Protein	At_Ortho2_name	At_Ortho3_AGI	At_Ortho3_Protein	At_Ortho3_name
Tarvense_00412	AT5G58230	MULTICOPY SUPRESSOR OF IRA1	MSI1
Tarvense_00422	AT5G58130	REPRESSOR OF SILENCING 3	ROS3
Tarvense_01120	AT5G21150	ARGONAUTE 9	AGO9
Tarvense_01297	AT3G43920	DICER-LIKE 3	DCL3
Tarvense_01361	AT1G17770	SU(VAR)3-9 HOMOLOG 7	SUVH7	AT1G73100	SU(VAR)3-9 HOMOLOG 3	SUVH3
Tarvense_01790	AT3G48670	INVOLVED IN DE NOVO 2	IDN2
Tarvense_01842	AT3G49250	DEFECTIVE IN MERISTEM SILENCING 3	DMS3/IDN1
Tarvense_01886	AT3G49500	RNA-DEPENDENT RNA POLYMERASE 6	RDR6
Tarvense_01891	AT3G49600	UBIQUITIN-SPECIFIC PROTEASE 26	UBP26
Tarvense_02323	AT3G54560	HISTONE H2A	H2A.Z
Tarvense_02546	AT3G57080	NUCLEAR RNA POLYMERASE E5	NRPE5
Tarvense_02726	AT2G43410	FPA	FPA
Tarvense_03007	AT4G00416	METHYL-CPG-BINDING DOMAIN 3	MBD3
Tarvense_03368	AT1G77300	SET DOMAIN GROUP 8	SDG8
Tarvense_03387	AT1G77000	ATSKP2	ATSKP2;2;SKP2B
Tarvense_03388	AT1G77000	ATSKP2	ATSKP2;2;SKP2B
Tarvense_03435	AT1G76440	AT1G76440	AT1G76440
Tarvense_04064	AT5G15380	DOMAINS REARRANGED METHYLASE 1	DRM1
Tarvense_04074	AT1G69440	ARGONAUTE7	AGO7
Tarvense_04560	AT1G65470	FASCIATA 1	FAS1
Tarvense_04982	AT4G11130	RNA-DEPENDENT RNA POLYMERASE 2	RDR2
Tarvense_05655	AT5G21150	ARGONAUTE 9	AGO9
Tarvense_05665	AT5G21150	ARGONAUTE 9	AGO9
Tarvense_05713	AT5G20420	CHROMATIN REMODELING 42	CHR42
Tarvense_05722	AT5G20320	DICER-LIKE 4	DCL4
Tarvense_06194	AT5G14620	DOMAINS REARRANGED METHYLTRANSFERASE 2	DRM2
Tarvense_06252	AT5G13960	SET DOMAIN PROTEIN 33; SU(VAR)3-9 HOMOLOG 4	SUVH4
Tarvense_06434	AT5G11470	�INCREASE IN BONSAI METHYLATION 2	IBM2
Tarvense_06598	AT5G09790	ARABIDOPSIS TRITHORAX-RELATED PROTEIN 5	ATXR5
Tarvense_06725	AT5G04290	SPT5-LIKE	SPT5L/KTF1
Tarvense_06950	AT3G10010	DEMETER-LIKE 2	DML2
Tarvense_06979	AT5G04940	SU(VAR)3-9 HOMOLOG 1	SUVH1
Tarvense_06980	AT5G04940	SU(VAR)3-9 HOMOLOG 1	SUVH1
Tarvense_07010	AT5G04560	DEMETER	DME
Tarvense_07028	AT5G04290	SPT5-LIKE	SPT5L/KTF1
Tarvense_07787	AT1G09320	AGENET DOMAIN (AGD)-CONTAINING P1	ADCP1
Tarvense_08032	AT3G22680	RNA-DIRECTED DNA METHYLATION 1	RDM1
Tarvense_08178	AT2G22260	�HOMOLOG OF E. COLI ALKB	ALKBH2
Tarvense_08410	AT3G18730	BRU1	BRU1
Tarvense_08442	AT3G23780	NUCLEAR RNA POLYMERASE D2	NRPD2/NRPE2*
Tarvense_08461	AT3G23780	NUCLEAR RNA POLYMERASE D2	NRPD2/NRPE2*
Tarvense_08517	AT3G17310	Domains Rearranged Methyltransferase3	DRM3
Tarvense_08678	AT2G27040	ARGONAUTE 4	AGO4
Tarvense_08875	AT3G15390	SDE5	SDE5
Tarvense_08896	AT3G15120	BRP1	BRP1
Tarvense_08908	AT3G14980	INCREASED DNA METHYLATION 1	IDM1
Tarvense_08916	AT3G14890	ZINC 4	ZINC 4
Tarvense_08986	AT3G14140	AT3G14140	AT3G14140	AT3G14160	AT3G14160	AT3G14160
Tarvense_09031	AT3G13682	LYSINE-SPECIFIC HISTONE DEMETHYLASE 2	LDL2
Tarvense_09157	AT3G12290	METHYLENETETRAHYDROFOLATE DEHYDROGENASE	MTHFD1
Tarvense_09313	AT3G10390	FLD	FLD
Tarvense_09517	AT3G07610	INCREASE IN BONSAI METHYLATION 1	IBM1
Tarvense_09651	AT3G06290	SAC3 HOMOLOG B	SAC3B
Tarvense_09898	AT3G03750	SUVR3	SUVR3
Tarvense_09934	AT3G03300	DICER-LIKE 2	DCL2
Tarvense_10859	AT1G28060	RNA-DIRECTED DNA METHYLATION 16	RDM16
Tarvense_11191	AT1G31280	ARGONAUTE 2	AGO2	AT1G31290	ARGONAUTE 3	AGO3
Tarvense_11767	AT5G15380	DOMAINS REARRANGED METHYLASE 1	DRM1
Tarvense_11831	AT5G04560	DEMETER	DME
Tarvense_11856	AT1G63020	NUCLEAR RNA POLYMERASE D1	NRPD1
Tarvense_11875	AT1G62830	LYSINE-SPECIFIC HISTONE DEMETHYLASE 1	LDL1
Tarvense_12332	AT1G57820	VARIANT IN METHYLATION 1	VIM1	AT1G66050	VARIANT IN METHYLATION 2	VIM2	AT5G39550	VARIANT IN METHYLATION 3	VIM3
Tarvense_12335	AT1G57820	VARIANT IN METHYLATION 1	VIM1	AT1G66050	VARIANT IN METHYLATION 2	VIM2	AT5G39550	VARIANT IN METHYLATION 3	VIM3
Tarvense_12741	AT1G54840	INCREASED DNA METHYLATION 2	IDM2
Tarvense_12744	AT1G54850	AT1G54850	AT1G54850
Tarvense_12877	AT1G54440	RRP6-LIKE 1	RRP6L1
Tarvense_12926	AT5G43810	ARGONAUTE 10	AGO10
Tarvense_12966	AT5G43990	SET DOMAIN PROTEIN 18	SUVR2
Tarvense_14151	AT5G49160	METHYLTRANSFERASE 1	MET1/DMT1
Tarvense_14343	AT5G25480	DNA METHYLTRANSFERASE 2	DNMT2
Tarvense_14478	AT5G23570	XS zinc finger domain-containing protein-related	ATSGS3;SGS3
Tarvense_14719	AT5G63110	HISTONE DEACETYLASE 6	HDA6
Tarvense_14877	AT1G69770	CHROMOMETHYLASE 3	CMT3
Tarvense_15044	AT5G66750	DECREASED DNA METHYLATION 1	DDM1
Tarvense_15626	AT4G36290	MICRORCHIDIA 1	MORC1
Tarvense_15646	AT4G36050	APE2	APE2
Tarvense_15672	AT4G35800	NUCLEAR RNA POLYMERASE B1	NRPB1
Tarvense_15853	AT4G34060	DEMETER-LIKE 2	DML3
Tarvense_16121	AT4G31270	HARBINGER TRANSPOSON-DERIVED PROTEIN 2	HDP2
Tarvense_16304	AT2G19520	MULTICOPY SUPPRESSOR OF IRA1 4	FVE
Tarvense_16575	AT1G72270	HARBINGER TRANSPOSON-DERIVED PROTEIN 1	HDP1
Tarvense_17197	AT4G20910	HUA ENHANCER 1	HEN1
Tarvense_17223	AT4G20400	JUMONJI 14	JMJ14
Tarvense_17363	AT4G19020	CHROMOMETHYLASE 2	CMT2
Tarvense_17368	AT3G03300	DICER-LIKE 2	DCL2
Tarvense_17590	AT3G42670	CLASSY 1	CLSY1
Tarvense_17692	AT4G16265	NUCLEAR RNA POLYMERASE E9B	NRPE9B
Tarvense_17872	AT4G15180	SET DOMAIN PROTEIN 2	SDG2
Tarvense_19032	AT2G27880	ARGONAUTE 5	AGO5
Tarvense_19670	AT2G32940	ARGONAUTE 6	AGO6
Tarvense_19735	AT2G33610	CHROMATIN REMODELING COMPLEX SUBUNIT B	FCA
Tarvense_19878	AT2G22740	SET DOMAIN PROTEIN 23; SU(VAR)3-9 HOMOLOG 6	SUVH6
Tarvense_20006	AT2G36490	REPRESSOR OF SILENCING1	ROS1
Tarvense_20348	AT2G40030	NUCLEAR RNA POLYMERASE E1	NRPE1/NRPD1B
Tarvense_20652	AT2G43410	FPA	FPA
Tarvense_21196	AT1G01040	ABNORMAL SUSPENSOR 1	ASU1;SUS1;dicer-like 1
Tarvense_21368	AT1G04050	SUVR1	SUVR1
Tarvense_21511	AT1G05460	SDE3	SDE3
Tarvense_21555	AT1G05910	BROMODOMAIN AND ATPASE DOMAIN-CONTAINING PROTEIN 1	BRAT1
Tarvense_21760	AT1G08060	MOM1	MOM1
Tarvense_21768	AT1G08130	LIG1	LIG1
Tarvense_21885	AT1G09320	AGENET DOMAIN (AGD)-CONTAINING P1	ADCP1
Tarvense_22155	AT1G11780	AT1G11780	AT1G11780
Tarvense_22461	AT1G14790	RNA-DEPENDENT RNA POLYMERASE 1	RDR1
Tarvense_22500	AT1G15215	SAWADEE HOMEODOMAIN HOMOLOGUE 1	SHH1
Tarvense_22564	AT1G15910	INVOLVED IN DE NOVO 2 (IDN2) - LIKE 1	IDNL1	AT4G00380	INVOLVED IN DE NOVO 2 (IDN2) - LIKE 2	INDL2
Tarvense_22740	AT1G73100	SU(VAR)3-9 HOMOLOG 3	SUVH3	AT1G17770	SU(VAR)3-9 HOMOLOG 7	SUVH7
Tarvense_22846	AT1G19100	MICRORCHIDIA 6	MORC6
Tarvense_23014	AT1G20870	INCREASED DNA METHYLATION 3	IDM3
Tarvense_23487	AT1G49540	ELONGATOR PROTEIN 2	ATELP2
Tarvense_23593	AT1G48410	ARGONAUTE 1	AGO1
Tarvense_24258	AT2G16390	DEFECTIVE IN RNA-DIRECTED DNA METHYLATION 1	DRD1
Tarvense_24658	AT1G57820	VARIANT IN METHYLATION 1	VIM1	AT1G66050	VARIANT IN METHYLATION 2	VIM2	AT5G39550	VARIANT IN METHYLATION 3	VIM3
Tarvense_24679	AT2G22740	SET DOMAIN PROTEIN 23; SU(VAR)3-9 HOMOLOG 6	SUVH6
Tarvense_24682	AT2G22740	SET DOMAIN PROTEIN 23; SU(VAR)3-9 HOMOLOG 6	SUVH6
Tarvense_24685	AT2G22740	SET DOMAIN PROTEIN 23; SU(VAR)3-9 HOMOLOG 6	SUVH6
Tarvense_24686	AT2G22740	SET DOMAIN PROTEIN 23; SU(VAR)3-9 HOMOLOG 6	SUVH6
Tarvense_24689	AT2G22740	SET DOMAIN PROTEIN 23; SU(VAR)3-9 HOMOLOG 6	SUVH6
Tarvense_24691	AT2G22740	SET DOMAIN PROTEIN 23; SU(VAR)3-9 HOMOLOG 6	SUVH6
Tarvense_24695	AT2G22740	SET DOMAIN PROTEIN 23; SU(VAR)3-9 HOMOLOG 6	SUVH6
Tarvense_24697	AT2G22740	SET DOMAIN PROTEIN 23; SU(VAR)3-9 HOMOLOG 6	SUVH6
Tarvense_24698	AT2G22740	SET DOMAIN PROTEIN 23; SU(VAR)3-9 HOMOLOG 6	SUVH6
Tarvense_24703	AT2G22740	SET DOMAIN PROTEIN 23; SU(VAR)3-9 HOMOLOG 6	SUVH6
Tarvense_24706	AT2G22740	SET DOMAIN PROTEIN 23; SU(VAR)3-9 HOMOLOG 6	SUVH6
Tarvense_24709	AT2G22740	SET DOMAIN PROTEIN 23; SU(VAR)3-9 HOMOLOG 6	SUVH6
Tarvense_24710	AT2G22740	SET DOMAIN PROTEIN 23; SU(VAR)3-9 HOMOLOG 6	SUVH6
Tarvense_24714	AT2G22740	SET DOMAIN PROTEIN 23; SU(VAR)3-9 HOMOLOG 6	SUVH6
Tarvense_24715	AT2G22740	SET DOMAIN PROTEIN 23; SU(VAR)3-9 HOMOLOG 6	SUVH6
Tarvense_24718	AT2G22740	SET DOMAIN PROTEIN 23; SU(VAR)3-9 HOMOLOG 6	SUVH6
Tarvense_24721	AT2G22740	SET DOMAIN PROTEIN 23; SU(VAR)3-9 HOMOLOG 6	SUVH6
Tarvense_24743	AT5G49160	METHYLTRANSFERASE 1	MET1/DMT1
Tarvense_24839	AT2G23740	SUVR5	SUVR5
Tarvense_24951	AT2G24490	REPLICON PROTEIN A2	RPA2
Tarvense_25509	AT4G13460	SET DOMAIN-CONTAINING PROTEIN 3; SU(VAR)3-9 HOMOLOG 9	SUVH9
Tarvense_25983	AT4G15180	SET DOMAIN PROTEIN 2	SDG2
