## Supplementary material for "Genetic and environmental drivers of large-scale epigenetic variation in *Thlaspi arvense*": S4 Table.

### Sheet: All_collapsed_5sig_15kbGenes
gene ID	Phenotype	Description	Relevant function	A-priori candidate
Tarvense_00454	CpG_met_logres	Similar to TET15: Tetraspanin-15 (A. thaliana OX%3D3702)		no
Tarvense_00455	CpG_met_logres	Similar to CER3: Very-long-chain aldehyde decarbonylase CER3 (A. thaliana OX%3D3702)		no
Tarvense_00456	CpG_met_logres	Protein of unknown function		no
Tarvense_00457	CpG_met_logres	Protein of unknown function		no
Tarvense_00458	CpG_met_logres	Similar to IBL1: Transcription factor IBH1-like 1 (A. thaliana OX%3D3702)		no
Tarvense_00459	CpG_met_logres	Similar to VAB: VAN3-binding protein (A. thaliana OX%3D3702)		no
Tarvense_00460	CpG_met_logres	Protein of unknown function		no
Tarvense_00461	CpG_met_logres	Similar to ATL50: Putative RING-H2 finger protein ATL50 (A. thaliana OX%3D3702)	protein ubiquitination	no
Tarvense_00462	CpG_met_logres	Similar to XBAT32: E3 ubiquitin-protein ligase XBAT32 (A. thaliana OX%3D3702)	protein ubiquitination	no
Tarvense_00463	CpG_met_logres	Similar to At5g57720: B3 domain-containing protein At5g57720 (A. thaliana OX%3D3702)		no
Tarvense_00464	CpG_met_logres	Similar to SMAX1: Protein SUPPRESSOR OF MAX2 1 (A. thaliana OX%3D3702)		no
Tarvense_00465	CpG_met_logres	Protein of unknown function		no
Tarvense_00481	CpG_met_logres	Similar to XTH22: Xyloglucan endotransglucosylase/hydrolase protein 22 (A. thaliana OX%3D3702)	response to cold	no
Tarvense_00482	CpG_met_logres	Protein of unknown function		no
Tarvense_00483	CpG_met_logres	Protein of unknown function		no
Tarvense_00484	CpG_met_logres	Similar to XTH22: Xyloglucan endotransglucosylase/hydrolase protein 22 (A. thaliana OX%3D3702)	response to cold	no
Tarvense_00485	CpG_met_logres	Similar to XTH22: Xyloglucan endotransglucosylase/hydrolase protein 22 (A. thaliana OX%3D3702)	response to cold	no
Tarvense_00486	CpG_met_logres	Similar to XTH12: Probable xyloglucan endotransglucosylase/hydrolase protein 12 (A. thaliana OX%3D3702)		no
Tarvense_00687	CHG_intergenic_logres_gaus	Protein of unknown function		no
Tarvense_00688	CHG_intergenic_logres_gaus	Similar to RBG2: Glycine-rich RNA-binding protein 2%2C mitochondrial (A. thaliana OX%3D3702)	negative regulation of DNA-templated transcription	no
Tarvense_00689	CHG_intergenic_logres_gaus	Similar to AGL82: Agamous-like MADS-box protein AGL82 (A. thaliana OX%3D3702)	regulation of transcription by RNA polymerase II	no
Tarvense_00690	CHG_intergenic_logres_gaus	Similar to BAM4: Inactive beta-amylase 4%2C chloroplastic (A. thaliana OX%3D3702)		no
Tarvense_00691	CHG_intergenic_logres_gaus	Similar to TIC20-V: Protein TIC 20-v%2C chloroplastic (A. thaliana OX%3D3702)		no
Tarvense_00692	CHG_intergenic_logres_gaus	Similar to At5g55720: Putative pectate lyase 21 (A. thaliana OX%3D3702)		no
Tarvense_00693	CHG_intergenic_logres_gaus,CHG_met_logres	Similar to At1g04350: 1-aminocyclopropane-1-carboxylate oxidase homolog 6 (A. thaliana OX%3D3702)		no
Tarvense_00694	CHG_intergenic_logres_gaus,CHG_met_logres	Similar to FLA1: Fasciclin-like arabinogalactan protein 1 (A. thaliana OX%3D3702)		no
Tarvense_00695	CHG_intergenic_logres_gaus,CHG_met_logres	Similar to CRR21: Pentatricopeptide repeat-containing protein At5g55740%2C chloroplastic (A. thaliana OX%3D3702)		no
Tarvense_00696	CHG_intergenic_logres_gaus,CHG_met_logres	Protein of unknown function		no
Tarvense_00697	CHG_intergenic_logres_gaus,CHG_met_logres	Similar to SRT1: NAD-dependent protein deacetylase SRT1 (A. thaliana OX%3D3702)	histone deacetylase	no
Tarvense_00701	CHG_intergenic_logres_gaus	Similar to NMNAT: Nicotinamide/nicotinic acid mononucleotide adenylyltransferase (A. thaliana OX%3D3702)		no
Tarvense_00702	CHG_intergenic_logres_gaus,CHG_met_logres	Protein of unknown function		no
Tarvense_00703	CHG_intergenic_logres_gaus,CHG_met_logres	Similar to LECRKS7: Probable L-type lectin-domain containing receptor kinase S.7 (A. thaliana OX%3D3702)		no
Tarvense_00704	CHG_intergenic_logres_gaus,CHG_met_logres	Protein of unknown function		no
Tarvense_00705	CHG_intergenic_logres_gaus,CHG_met_logres	Similar to At5g55840: Pentatricopeptide repeat-containing protein At5g55840 (A. thaliana OX%3D3702)		no
Tarvense_00706	CHG_intergenic_logres_gaus,CHG_met_logres	Similar to NOI4: Protein NOI4 (A. thaliana OX%3D3702)		no
Tarvense_00707	CHG_intergenic_logres_gaus,CHG_met_logres	Similar to SUMO8: Putative small ubiquitin-related modifier 8 (A. thaliana OX%3D3702)	Sumoylation, DNA demethylation in mammals (https://www.embopress.org/doi/full/10.15252/embj.201899242)	no
Tarvense_00708	CHG_intergenic_logres_gaus,CHG_met_logres	Similar to SUMO8: Putative small ubiquitin-related modifier 8 (A. thaliana OX%3D3702)	Sumoylation, DNA demethylation in mammals (https://www.embopress.org/doi/full/10.15252/embj.201899242)	no
Tarvense_00709	CHG_intergenic_logres_gaus,CHG_met_logres	Similar to CCT4: T-complex protein 1 subunit delta (A. thaliana OX%3D3702)		no
Tarvense_00710	CHG_intergenic_logres_gaus,CHG_met_logres	Similar to At5g55860: WEB family protein At5g55860 (A. thaliana OX%3D3702)		no
Tarvense_00711	CHG_intergenic_logres_gaus,CHG_met_logres	Protein of unknown function		no
Tarvense_00712	CHG_intergenic_logres_gaus,CHG_met_logres	Similar to D6PK: Serine/threonine-protein kinase D6PK (A. thaliana OX%3D3702)		no
Tarvense_00713	CHG_intergenic_logres_gaus,CHG_met_logres	Similar to NOP2A: 25S rRNA (cytosine-C(5))-methyltransferase NOP2A (A. thaliana OX%3D3702)	RNA methylation	no
Tarvense_02821	CpG_intergenic_logres	Protein of unknown function		no
Tarvense_02822	CpG_intergenic_logres	Similar to At3g60660: Spindle and kinetochore-associated protein 1 homolog (A. thaliana OX%3D3702)		no
Tarvense_02823	CpG_intergenic_logres	Protein of unknown function		no
Tarvense_02824	CpG_intergenic_logres	Similar to PDLP8: Plasmodesmata-located protein 8 (A. thaliana OX%3D3702)		no
Tarvense_02825	CpG_intergenic_logres	Similar to TFCD: Tubulin-folding cofactor D (A. thaliana OX%3D3702)		no
Tarvense_02826	CpG_intergenic_logres	Similar to PME36: Probable pectinesterase/pectinesterase inhibitor 36 (A. thaliana OX%3D3702)		no
Tarvense_04174	CpG_GBM_logres_INT	Similar to NPF3.1: Protein NRT1/ PTR FAMILY 3.1 (A. thaliana OX%3D3702)		no
Tarvense_04175	CpG_GBM_logres_INT	Similar to XYL1: Alpha-xylosidase 1 (A. thaliana OX%3D3702)		no
Tarvense_04225	mCpG_TEs	Protein of unknown function		no
Tarvense_04226	mCpG_TEs	Similar to At1g68110: Putative clathrin assembly protein At1g68110 (A. thaliana OX%3D3702)		no
Tarvense_04227	mCpG_TEs	Similar to IAR1: IAA-alanine resistance protein 1 (A. thaliana OX%3D3702)		no
Tarvense_04228	mCpG_TEs	Similar to ANN5: Annexin D5 (A. thaliana OX%3D3702)	pollen development	no
Tarvense_04229	mCpG_TEs	Protein of unknown function		no
Tarvense_04230	mCpG_TEs	Similar to RIE1: E3 ubiquitin protein ligase RIE1 (A. thaliana OX%3D3702). RING-H2 zinc finger protein essential for seed development	protein ubiquitination, developmental gene	no
Tarvense_04231	mCpG_TEs	Similar to MAP70.1: Microtubule-associated protein 70-1 (A. thaliana OX%3D3702)		no
Tarvense_04232	mCpG_TEs	Similar to ADO3: Adagio protein 3 (A. thaliana OX%3D3702)		no
Tarvense_04283	mCpG_prom_logres_gaus	Similar to SLP1: Shewanella-like protein phosphatase 1 (A. thaliana OX%3D3702)		no
Tarvense_04284	mCpG_prom_logres_gaus	Similar to At1g67720: Probable LRR receptor-like serine/threonine-protein kinase At1g67720 (A. thaliana OX%3D3702)		no
Tarvense_04285	mCpG_prom_logres_gaus	Similar to FTSH1: ATP-dependent zinc metalloprotease FTSH 1%2C chloroplastic (A. thaliana OX%3D3702)		no
Tarvense_04286	mCpG_prom_logres_gaus	Similar to BSK11: Serine/threonine-protein kinase BSK11 (A. thaliana OX%3D3702)		no
Tarvense_04292	mCpG_prom_logres_gaus	Protein of unknown function		no
Tarvense_04293	mCpG_prom_logres_gaus	Similar to LCR25: Defensin-like protein 159 (A. thaliana OX%3D3702)		no
Tarvense_04294	mCpG_prom_logres_gaus	Similar to At3g59200: F-box/LRR-repeat protein At3g59200 (A. thaliana OX%3D3702)		no
Tarvense_04295	mCpG_prom_logres_gaus	Similar to At3g08810: F-box/kelch-repeat protein At3g08810 (A. thaliana OX%3D3702)		no
Tarvense_04296	mCpG_prom_logres_gaus	Similar to At1g67640: Lysine histidine transporter-like 2 (A. thaliana OX%3D3702)		no
Tarvense_04300	mCpG_prom_logres_gaus	Similar to At1g67620: Protein Iojap-related%2C mitochondrial (A. thaliana OX%3D3702)		no
Tarvense_04301	mCpG_prom_logres_gaus	Protein of unknown function		no
Tarvense_04302	mCpG_prom_logres_gaus	Similar to REM4.1: Remorin 4.1 (Oryza sativa subsp. japonica OX%3D39947)	ABA response	no
Tarvense_04303	mCpG_prom_logres_gaus	Protein of unknown function		no
Tarvense_04304	mCpG_prom_logres_gaus	Protein of unknown function		no
Tarvense_04307	mCpG_prom_logres_gaus	Similar to LOX6: Lipoxygenase 6%2C chloroplastic (A. thaliana OX%3D3702)		no
Tarvense_04308	mCpG_prom_logres_gaus	Similar to CIA1: Protein CIA1 (A. thaliana OX%3D3702)		no
Tarvense_04311	mCpG_prom_logres_gaus	Similar to Mavicyanin (Cucurbita pepo OX%3D3663)		no
Tarvense_04312	mCpG_prom_logres_gaus	Protein of unknown function		no
Tarvense_04313	mCpG_prom_logres_gaus	Similar to Mavicyanin (Cucurbita pepo OX%3D3663)		no
Tarvense_04314	mCpG_prom_logres_gaus	Similar to Mavicyanin (Cucurbita pepo OX%3D3663)		no
Tarvense_04315	mCpG_prom_logres_gaus	Similar to Mavicyanin (Cucurbita pepo OX%3D3663)		no
Tarvense_04488	CpG_avg_GBM_more5avmeth	Similar to UGT88A1: UDP-glycosyltransferase 88A1 (A. thaliana OX%3D3702)		no
Tarvense_04489	CpG_avg_GBM_more5avmeth	Similar to At1g50870: Putative F-box protein At1g50870 (A. thaliana OX%3D3702)		no
Tarvense_04666	CpG_avg_GBM_more5avmeth	Similar to SEC61G2: Protein transport protein Sec61 subunit gamma-2 (A. thaliana OX%3D3702)		no
Tarvense_05664	CpG_intergenic_logres	Similar to AKHSDH2: Bifunctional aspartokinase/homoserine dehydrogenase 2%2C chloroplastic (Zea mays OX%3D4577)		no
Tarvense_05665	CpG_avg_GBM_more5avmeth,CpG_intergenic_logres	Similar to AGO9: Protein argonaute 9 (A. thaliana OX%3D3702)		yes
Tarvense_05666	CpG_avg_GBM_more5avmeth,CpG_intergenic_logres	Similar to BPM5: BTB/POZ and MATH domain-containing protein 5 (A. thaliana OX%3D3702)		no
Tarvense_05667	CpG_avg_GBM_more5avmeth,CpG_intergenic_logres	Similar to EMB2204: UPF0725 protein EMB2204 (A. thaliana OX%3D3702)		no
Tarvense_05668	CpG_avg_GBM_more5avmeth,CpG_intergenic_logres	Similar to CNX1: Molybdopterin biosynthesis protein CNX1 (A. thaliana OX%3D3702)		no
Tarvense_05669	CpG_intergenic_logres	Similar to MS3: 5-methyltetrahydropteroyltriglutamate-homocysteine methyltransferase 3%2C chloroplastic (A. thaliana OX%3D3702)		no
Tarvense_05670	CpG_intergenic_logres	Similar to RTM2: Inactive protein RESTRICTED TEV MOVEMENT 2 (A. thaliana OX%3D3702)		no
Tarvense_05671	CpG_intergenic_logres	Similar to AAO1: Indole-3-acetaldehyde oxidase (A. thaliana OX%3D3702)		no
Tarvense_06084	CHH_intergenic_logres_gaus	Similar to SMC5: Structural maintenance of chromosomes protein 5 (A. thaliana OX%3D3702)		no
Tarvense_06085	CHH_intergenic_logres_gaus	Similar to TBL19: Protein trichome birefringence-like 19 (A. thaliana OX%3D3702)		no
Tarvense_06086	CHH_intergenic_logres_gaus	Protein of unknown function		no
Tarvense_06087	CHH_intergenic_logres_gaus	Similar to At5g15760: 30S ribosomal protein 3-2%2C chloroplastic (A. thaliana OX%3D3702)		no
Tarvense_06088	CHH_intergenic_logres_gaus	Protein of unknown function		no
Tarvense_06230	CpG_intergenic_logres	Similar to At3g03770: Probable inactive leucine-rich repeat receptor-like protein kinase At3g03770 (A. thaliana OX%3D3702)		no
Tarvense_06231	CpG_intergenic_logres	Similar to IMDH1: 3-isopropylmalate dehydrogenase 1%2C chloroplastic (A. thaliana OX%3D3702)		no
Tarvense_06232	CpG_intergenic_logres	Similar to LIP2: Triacylglycerol lipase 2 (A. thaliana OX%3D3702)		no
Tarvense_06233	CpG_intergenic_logres	Similar to At5g14170: SWI/SNF complex component SNF12 homolog (A. thaliana OX%3D3702)		no
Tarvense_06234	CpG_intergenic_logres	Protein of unknown function		no
Tarvense_06235	CpG_intergenic_logres	Similar to At5g14170: SWI/SNF complex component SNF12 homolog (A. thaliana OX%3D3702)		no
Tarvense_06236	CpG_intergenic_logres	Similar to B2 protein (Daucus carota OX%3D4039)		no
Tarvense_06237	CpG_intergenic_logres	Similar to PER55: Peroxidase 55 (A. thaliana OX%3D3702)		no
Tarvense_06238	CpG_intergenic_logres	Similar to NFD4: Protein NUCLEAR FUSION DEFECTIVE 4 (A. thaliana OX%3D3702)		no
Tarvense_08517	CpG_intergenic_logres	Similar to DRM3: DNA (cytosine-5)-methyltransferase, required for normal maintenance of non-CG DNA methylation and RdDM (A. thaliana OX%3D3702)		yes
Tarvense_08518	CpG_intergenic_logres	Similar to ECT2: YTH domain-containing protein ECT2 (A. thaliana OX%3D3702)		no
Tarvense_08519	CpG_intergenic_logres	Similar to At3g59020: Importin beta-like SAD2 homolog (A. thaliana OX%3D3702)		no
Tarvense_08520	CpG_intergenic_logres	Protein of unknown function		no
Tarvense_09605	CpG_met_logres	Protein of unknown function		no
Tarvense_09607	CpG_met_logres	Protein of unknown function		no
Tarvense_09608	CpG_met_logres	Similar to PMEI6: Pectinesterase inhibitor 6 (A. thaliana OX%3D3702)		no
Tarvense_09609	CpG_met_logres	Similar to SUD1: Probable E3 ubiquitin ligase SUD1 (A. thaliana OX%3D3702)	protein ubiquitination	no
Tarvense_09610	CpG_met_logres	Similar to ALDH22A1: Aldehyde dehydrogenase 22A1 (A. thaliana OX%3D3702)		no
Tarvense_09611	CpG_met_logres	Similar to CYP21-4: Peptidyl-prolyl cis-trans isomerase CYP21-4 (A. thaliana OX%3D3702)		no
Tarvense_09612	CpG_met_logres	Similar to ACLB-1: ATP-citrate synthase beta chain protein 1 (A. thaliana OX%3D3702)		no
Tarvense_09613	CpG_met_logres	Similar to SIS8: Probable serine/threonine-protein kinase SIS8 (A. thaliana OX%3D3702)		no
Tarvense_09614	CpG_met_logres	Protein of unknown function		no
Tarvense_09615	CpG_met_logres	Similar to SIS8: Probable serine/threonine-protein kinase SIS8 (A. thaliana OX%3D3702)		no
Tarvense_09616	CpG_met_logres	Protein of unknown function		no
Tarvense_09617	CpG_met_logres	Similar to SINE3: Protein SINE3 (A. thaliana OX%3D3702)		no
Tarvense_09618	CpG_met_logres	Similar to GAL1: Galactokinase (A. thaliana OX%3D3702)		no
Tarvense_09619	CpG_met_logres	Similar to PAPS3: Nuclear poly(A) polymerase 3 (A. thaliana OX%3D3702)		no
Tarvense_09620	CpG_met_logres	Protein of unknown function		no
Tarvense_09621	CpG_met_logres	Similar to REP: Rab escort protein 1 (A. thaliana OX%3D3702)		no
Tarvense_09672	mCpG_TEs	Similar to STP6: Sugar transport protein 6 (A. thaliana OX%3D3702)		no
Tarvense_09673	mCpG_TEs	Similar to CCT3: T-complex protein 1 subunit gamma (A. thaliana OX%3D3702)		no
Tarvense_09674	mCpG_TEs	Similar to At3g05950: Germin-like protein subfamily 1 member 7 (A. thaliana OX%3D3702)		no
Tarvense_09675	mCpG_TEs	Similar to At1g77220: Protein LAZ1 homolog 1 (A. thaliana OX%3D3702)		no
Tarvense_09676	mCpG_TEs	Protein of unknown function		no
Tarvense_09677	mCpG_TEs	Similar to GLP8: Germin-like protein subfamily 2 member 3 (A. thaliana OX%3D3702)		no
Tarvense_09678	mCpG_TEs	Similar to HIPP43: Heavy metal-associated isoprenylated plant protein 43 (A. thaliana OX%3D3702)		no
Tarvense_09679	mCpG_TEs	Similar to PAE12: Pectin acetylesterase 12 (A. thaliana OX%3D3702)		no
Tarvense_11090	CHG_intergenic_logres_gaus,CHG_met_logres,CHH_met_logres,mCHG_TEs,mCHH_TEs	Protein of unknown function		no
Tarvense_11091	CHG_intergenic_logres_gaus,CHG_met_logres,CHH_met_logres,mCHG_TEs,mCHH_TEs	Protein of unknown function		no
Tarvense_11092	CHG_intergenic_logres_gaus,CHG_met_logres,CHH_met_logres,mCHG_TEs,mCHH_TEs	Similar to YL1: Protein YELLOW LEAF 1%2C choloroplastic (Oryza sativa subsp. japonica OX%3D39947)		no
Tarvense_11093	CHG_avg_GBM_more5avmeth,CHG_intergenic_logres_gaus,CHG_met_logres,CHH_avg_GBM_more5avmeth,CHH_met_logres,mCHG_TEs,mCHH_TEs	Similar to DRT111: DNA-damage-repair/toleration protein DRT111%2C chloroplastic (A. thaliana OX%3D3702)	DNA repair	no
Tarvense_11094	CHG_avg_GBM_more5avmeth,CHG_intergenic_logres_gaus,CHG_met_logres,CHH_avg_GBM_more5avmeth,CHH_met_logres,mCHG_TEs,mCHH_TEs	Similar to ATHB-9: Homeobox-leucine zipper protein ATHB-9 (A. thaliana OX%3D3702)		no
Tarvense_11095	CHG_avg_GBM_more5avmeth,CHG_intergenic_logres_gaus,CHG_met_logres,CHH_avg_GBM_more5avmeth,CHH_met_logres,mCHG_TEs,mCHH_TEs	Similar to NFYA7: Nuclear transcription factor Y subunit A-7 (A. thaliana OX%3D3702)	regulation of transcription by RNA polymerase II	no
Tarvense_11096	CHG_avg_GBM_more5avmeth,CHG_intergenic_logres_gaus,CHG_met_logres,CHH_avg_GBM_more5avmeth,CHH_met_logres,mCHG_TEs,mCHH_TEs	Similar to RFNR2: Ferredoxin--NADP reductase%2C root isozyme 2%2C chloroplastic (A. thaliana OX%3D3702)		no
Tarvense_11491	mCpG_TEs	Similar to IAN3: Immune-associated nucleotide-binding protein 3 (A. thaliana OX%3D3702)		no
Tarvense_11495	mCHG_prom_logres_INT	Similar to At2g25185: Putative defensin-like protein 298 (A. thaliana OX%3D3702)		no
Tarvense_12677	mCHG_TEs	Protein of unknown function		no
Tarvense_12678	mCHG_TEs	Similar to DCI1: Delta(3%2C5)-Delta(2%2C4)-dienoyl-CoA isomerase%2C peroxisomal (A. thaliana OX%3D3702)		no
Tarvense_15507	CpG_met_logres	Protein of unknown function		no
Tarvense_15508	CpG_met_logres	Similar to PUB4: U-box domain-containing protein 4 (A. thaliana OX%3D3702)		no
Tarvense_15509	CpG_met_logres	Similar to AGL104: Agamous-like MADS-box protein AGL104 (A. thaliana OX%3D3702)	regulation of transcription by RNA polymerase II	no
Tarvense_15510	CpG_met_logres	Similar to CYP81F1: Cytochrome P450 81F1 (A. thaliana OX%3D3702)		no
Tarvense_15511	CpG_met_logres	Protein of unknown function		no
Tarvense_15512	CpG_met_logres	Similar to CYP81F4: Cytochrome P450 81F4 (A. thaliana OX%3D3702)		no
Tarvense_15513	CpG_met_logres	Similar to CYP81F3: Cytochrome P450 81F3 (A. thaliana OX%3D3702)		no
Tarvense_15639	CpG_intergenic_logres	Similar to RPS4: Disease resistance protein RPS4 (A. thaliana OX%3D3702)		no
Tarvense_15640	CpG_intergenic_logres	Similar to BLH2: BEL1-like homeodomain protein 2 (A. thaliana OX%3D3702)		no
Tarvense_15641	CpG_intergenic_logres	Similar to RPL8C: 60S ribosomal protein L8-3 (A. thaliana OX%3D3702)		no
Tarvense_15642	CpG_intergenic_logres	Similar to FPP5: Filament-like plant protein 5 (A. thaliana OX%3D3702)		no
Tarvense_17129	CpG_met_logres	Protein of unknown function		no
Tarvense_17130	CpG_met_logres	Similar to GA3OX3: Gibberellin 3-beta-dioxygenase 3 (A. thaliana OX%3D3702)		no
Tarvense_17131	CpG_met_logres	Similar to NPF7.2: Protein NRT1/ PTR FAMILY 7.2 (A. thaliana OX%3D3702)		no
Tarvense_17132	CpG_met_logres	Similar to CPL1: RNA polymerase II C-terminal domain phosphatase-like 1 (A. thaliana OX%3D3702)	dephosphorylation of RNA polymerase II C-terminal domain	no
Tarvense_17133	CpG_met_logres	Protein of unknown function		no
Tarvense_17271	mCpG_prom_logres_gaus	Similar to FRS1: Protein FAR1-RELATED SEQUENCE 1 (A. thaliana OX%3D3702)		no
Tarvense_17272	mCpG_prom_logres_gaus	Similar to SNAT1: Serotonin N-acetyltransferase 1%2C chloroplastic (Oryza sativa subsp. indica OX%3D39946)		no
Tarvense_17273	mCpG_prom_logres_gaus	Protein of unknown function		no
Tarvense_17274	mCpG_prom_logres_gaus	Similar to At4g15970: Uncharacterized protein At4g15970 (A. thaliana OX%3D3702)		no
Tarvense_17275	mCpG_prom_logres_gaus	Similar to At4g15970: Uncharacterized protein At4g15970 (A. thaliana OX%3D3702)		no
Tarvense_17276	mCpG_prom_logres_gaus	Similar to POT9: Potassium transporter 9 (A. thaliana OX%3D3702)		no
Tarvense_17332	mCpG_prom_logres_gaus	Protein of unknown function		no
Tarvense_17333	mCpG_prom_logres_gaus	Protein of unknown function		no
Tarvense_17334	mCpG_prom_logres_gaus	Protein of unknown function		no
Tarvense_17335	mCpG_prom_logres_gaus	Protein of unknown function		no
Tarvense_17336	mCpG_prom_logres_gaus	Similar to CYP707A1: Abscisic acid 8'-hydroxylase 1 (A. thaliana OX%3D3702)		no
Tarvense_17381	CHG_GBM_INT_GWAS,CHG_intergenic_logres_gaus,mCHG_prom_logres_INT	Similar to LIG1: DNA ligase 1 (A. thaliana OX%3D3702)	DNA demethylation	yes
Tarvense_17382	CHG_GBM_INT_GWAS	Similar to OFP5: Transcription repressor OFP5 (A. thaliana OX%3D3702)	negative regulation of transcription	no
Tarvense_17383	CHG_GBM_INT_GWAS,CHG_intergenic_logres_gaus,mCHG_prom_logres_INT	Similar to At4g18823: Putative defensin-like protein 27 (A. thaliana OX%3D3702)		no
Tarvense_17384	CHG_GBM_INT_GWAS,CHG_intergenic_logres_gaus,mCHG_prom_logres_INT	Similar to At4g18823: Putative defensin-like protein 27 (A. thaliana OX%3D3702)		no
Tarvense_17385	CHG_GBM_INT_GWAS,CHG_intergenic_logres_gaus,mCHG_prom_logres_INT	Similar to At4g18823: Putative defensin-like protein 27 (A. thaliana OX%3D3702)		no
Tarvense_17386	CHG_GBM_INT_GWAS,CHG_intergenic_logres_gaus,mCHG_prom_logres_INT	Similar to At4g18823: Putative defensin-like protein 27 (A. thaliana OX%3D3702)		no
Tarvense_17387	CHG_GBM_INT_GWAS,CHG_intergenic_logres_gaus,mCHG_prom_logres_INT	Similar to At4g18823: Putative defensin-like protein 27 (A. thaliana OX%3D3702)		no
Tarvense_17388	CHG_GBM_INT_GWAS,CHG_intergenic_logres_gaus,mCHG_prom_logres_INT	Similar to At4g18823: Putative defensin-like protein 27 (A. thaliana OX%3D3702)		no
Tarvense_17389	CHG_GBM_INT_GWAS,mCHG_prom_logres_INT	Similar to At4g18823: Putative defensin-like protein 27 (A. thaliana OX%3D3702)		no
Tarvense_17391	CHG_GBM_INT_GWAS,CHG_intergenic_logres_gaus,mCHG_prom_logres_INT	Similar to HSFA1A: Heat stress transcription factor A-1a (A. thaliana OX%3D3702)		no
Tarvense_17392	CHG_GBM_INT_GWAS,CHG_intergenic_logres_gaus,mCHG_prom_logres_INT	Similar to HSFB2B: Heat stress transcription factor B-2b (Oryza sativa subsp. japonica OX%3D39947)		no
Tarvense_17393	CHG_GBM_INT_GWAS,CHG_intergenic_logres_gaus,mCHG_prom_logres_INT	Similar to At4g18820: Protein STICHEL-like 3 (A. thaliana OX%3D3702)		no
Tarvense_17394	CHG_GBM_INT_GWAS,mCHG_prom_logres_INT	Protein of unknown function		no
Tarvense_17773	mCpG_prom_logres_gaus	Similar to PCMP-H1: Pentatricopeptide repeat-containing protein At4g15720 (A. thaliana OX%3D3702)		no
Tarvense_17774	mCpG_prom_logres_gaus	Protein of unknown function		no
Tarvense_17775	mCpG_prom_logres_gaus	Protein of unknown function		no
Tarvense_17776	mCpG_prom_logres_gaus	Protein of unknown function		no
Tarvense_17777	mCpG_prom_logres_gaus	Protein of unknown function		no
Tarvense_17778	mCpG_prom_logres_gaus	Protein of unknown function		no
Tarvense_17779	mCpG_prom_logres_gaus	Protein of unknown function		no
Tarvense_17780	mCpG_prom_logres_gaus	Protein of unknown function		no
Tarvense_17940	mCHG_TEs	Similar to PFK3: ATP-dependent 6-phosphofructokinase 3 (A. thaliana OX%3D3702)		no
Tarvense_18203	CpG_met_logres	Similar to XPB1: General transcription and DNA repair factor IIH helicase subunit XPB1 (A. thaliana OX%3D3702)	DNA repair, nucleotide-excision repair	no
Tarvense_18204	CpG_met_logres	Protein of unknown function		no
Tarvense_18205	CpG_met_logres	Protein of unknown function		no
Tarvense_18206	CpG_met_logres	Protein of unknown function		no
Tarvense_18207	CpG_met_logres	Similar to RHB1A: Probable E3 ubiquitin-protein ligase RHB1A. RING-H2 finger B1A protein. (A. thaliana OX%3D3702)	protein ubiquitination	no
Tarvense_18208	CpG_met_logres	Similar to UBC4: Ubiquitin-conjugating enzyme E2 4 (A. thaliana OX%3D3702)	protein ubiquitination	no
Tarvense_18209	CpG_met_logres	Similar to At5g41330: BTB/POZ domain-containing protein At5g41330 (A. thaliana OX%3D3702)		no
Tarvense_18210	CpG_met_logres	Protein of unknown function		no
Tarvense_18211	CpG_met_logres	Similar to GL3: Transcription factor GLABRA 3 (A. thaliana OX%3D3702)		no
Tarvense_18382	CpG_intergenic_logres	Similar to At1g64030: Serpin-Z1 (A. thaliana OX%3D3702)	DNA repair, cellular response to DNA damage stimulus	no
Tarvense_18383	CpG_intergenic_logres	Similar to EMB506: Ankyrin repeat domain-containing protein EMB506%2C chloroplastic (A. thaliana OX%3D3702)	Embryo development	no
Tarvense_18384	CpG_intergenic_logres	Protein of unknown function		no
Tarvense_18385	CpG_intergenic_logres	Similar to At1g64030: Serpin-Z1 (A. thaliana OX%3D3702)	DNA repair, cellular response to DNA damage stimulus	no
Tarvense_19848	mCHH_prom_INT	Similar to CDR1: Aspartic proteinase CDR1 (A. thaliana OX%3D3702)		no
Tarvense_19849	mCHH_prom_INT	Similar to CDR1: Aspartic proteinase CDR1 (A. thaliana OX%3D3702)		no
Tarvense_19850	mCHH_prom_INT	Protein of unknown function		no
Tarvense_19851	mCHH_prom_INT	Protein of unknown function		no
Tarvense_19887	CpG_met_logres	Protein of unknown function		no
Tarvense_19888	CpG_met_logres	Similar to LEA18: Late embryogenesis abundant protein 18 (A. thaliana OX%3D3702)		no
Tarvense_19889	CpG_met_logres	Similar to EYA: Eyes absent homolog (A. thaliana OX%3D3702)		no
Tarvense_19890	CpG_met_logres	Similar to MEE29: Probable pre-mRNA-splicing factor ATP-dependent RNA helicase DEAH6 (A. thaliana OX%3D3702)	mRNA processing, RNA splicing	no
Tarvense_19891	CpG_met_logres	Similar to PLL1: Protein phosphatase 2C 29 (A. thaliana OX%3D3702)		no
Tarvense_19892	CpG_met_logres	Protein of unknown function		no
Tarvense_19893	CpG_met_logres	Similar to GDH3: Glycine cleavage system H protein 3%2C mitochondrial (A. thaliana OX%3D3702)		no
Tarvense_19894	CpG_met_logres	Similar to PER20: Peroxidase 20 (A. thaliana OX%3D3702)		no
Tarvense_19895	CpG_met_logres	Similar to At2g43590: Endochitinase At2g43590 (A. thaliana OX%3D3702)		no
Tarvense_19896	CHG_intergenic_logres_gaus,CHG_met_logres,CHH_GBM_INT,CHH_intergenic_logres_gaus,CHH_met_logres,CpG_met_logres,mCHG_prom_logres_INT,mCHH_prom_INT	Similar to PER20: Peroxidase 20 (A. thaliana OX%3D3702)		no
Tarvense_19897	CHG_intergenic_logres_gaus,CHG_met_logres,CHH_GBM_INT,CHH_intergenic_logres_gaus,CHH_met_logres,CpG_met_logres,mCHG_prom_logres_INT,mCHH_prom_INT	Similar to At2g43590: Endochitinase At2g43590 (A. thaliana OX%3D3702)		no
Tarvense_19898	CHG_avg_GBM_more5avmeth,CHG_intergenic_logres_gaus,CHG_met_logres,CHH_avg_GBM_more5avmeth,CHH_GBM_INT,CHH_intergenic_logres_gaus,CHH_met_logres,CpG_met_logres,mCHG_prom_logres_INT,mCHH_prom_INT	Similar to PRS1: Ribose-phosphate pyrophosphokinase 1%2C chloroplastic (A. thaliana OX%3D3702)	flower development, regulation of transcription	no
Tarvense_19899	CHG_avg_GBM_more5avmeth,CHG_intergenic_logres_gaus,CHG_met_logres,CHH_avg_GBM_more5avmeth,CHH_GBM_INT,CHH_intergenic_logres_gaus,CHH_met_logres,CpG_met_logres,mCHG_prom_logres_INT,mCHH_prom_INT	Similar to 33 kDa ribonucleoprotein%2C chloroplastic (Nicotiana sylvestris OX%3D4096)		no
Tarvense_19900	CHG_avg_GBM_more5avmeth,CHG_intergenic_logres_gaus,CHG_met_logres,CHH_avg_GBM_more5avmeth,CHH_GBM_INT,CHH_intergenic_logres_gaus,CHH_met_logres,CpG_met_logres,mCHG_prom_logres_INT,mCHH_prom_INT	Similar to ATL28: RING-H2 finger protein ATL28 (A. thaliana OX%3D3702)	protein ubiquitination	no
Tarvense_19901	CHG_intergenic_logres_gaus,mCHG_prom_logres_INT	Similar to UAH: Ureidoglycolate hydrolase (A. thaliana OX%3D3702)		no
Tarvense_20100	CpG_intergenic_logres	Similar to IP5P8: Type I inositol polyphosphate 5-phosphatase 8 (A. thaliana OX%3D3702)		no
Tarvense_20101	CpG_intergenic_logres	Similar to At2g37460: WAT1-related protein At2g37460 (A. thaliana OX%3D3702)		no
Tarvense_20102	CpG_intergenic_logres	Similar to At2g37460: WAT1-related protein At2g37460 (A. thaliana OX%3D3702)		no
Tarvense_20212	mCpG_prom_logres_gaus	Protein of unknown function		no
Tarvense_20213	mCpG_prom_logres_gaus	Similar to At4g20800: Berberine bridge enzyme-like 17 (A. thaliana OX%3D3702)		no
Tarvense_20214	mCpG_prom_logres_gaus	Similar to At4g20800: Berberine bridge enzyme-like 17 (A. thaliana OX%3D3702)		no
Tarvense_20215	mCpG_prom_logres_gaus	Protein of unknown function		no
Tarvense_20216	mCpG_prom_logres_gaus	Similar to MVD1: Diphosphomevalonate decarboxylase MVD1%2C peroxisomal (A. thaliana OX%3D3702)		no
Tarvense_20217	mCpG_prom_logres_gaus	Similar to At2g38710: Uncharacterized protein At2g38710 (A. thaliana OX%3D3702)		no
Tarvense_20218	mCpG_prom_logres_gaus	Similar to MAP65-5: 65-kDa microtubule-associated protein 5 (A. thaliana OX%3D3702)		no
Tarvense_20219	mCpG_prom_logres_gaus	Similar to SGPP: Haloacid dehalogenase-like hydrolase domain-containing protein Sgpp (A. thaliana OX%3D3702)		no
Tarvense_20220	mCpG_prom_logres_gaus	Similar to At2g06000: Pentatricopeptide repeat-containing protein At2g06000 (A. thaliana OX%3D3702)		no
Tarvense_20520	CHH_met_logres,mCHH_TEs	Similar to REM4.2: Remorin 4.2 (A. thaliana OX%3D3702)		no
Tarvense_20521	CHH_met_logres,mCHH_TEs	Similar to KTI6: Kunitz trypsin inhibitor 6 (A. thaliana OX%3D3702)		no
Tarvense_20522	CHH_avg_GBM_more5avmeth,CHH_met_logres,mCHH_TEs	Similar to ML3: MD-2-related lipid-recognition protein 3 (A. thaliana OX%3D3702)		no
Tarvense_20523	CHH_avg_GBM_more5avmeth,CHH_met_logres,mCHH_TEs	Similar to GK-1: Guanylate kinase 1 (A. thaliana OX%3D3702)	nucleotide metabolism	no
Tarvense_20524	CHH_avg_GBM_more5avmeth,CHH_met_logres,mCHH_TEs	Similar to SD31: G-type lectin S-receptor-like serine/threonine-protein kinase SD3-1 (A. thaliana OX%3D3702)		no
Tarvense_21749	CpG_avg_GBM_more5avmeth	Similar to A4: Elongation factor 1-alpha 4 (A. thaliana OX%3D3702)		no
Tarvense_21750	CpG_avg_GBM_more5avmeth	Similar to PDIL5-1: Protein disulfide-isomerase 5-1 (A. thaliana OX%3D3702)		no
Tarvense_21752	CpG_avg_GBM_more5avmeth	Similar to A4: Elongation factor 1-alpha 4 (A. thaliana OX%3D3702)		no
Tarvense_21753	CpG_avg_GBM_more5avmeth	Similar to At3g07850: Exopolygalacturonase clone GBGA483 (A. thaliana OX%3D3702)		no
Tarvense_21754	CpG_avg_GBM_more5avmeth	Similar to NFYC5: Nuclear transcription factor Y subunit C-5 (A. thaliana OX%3D3702)	regulation of transcription	no
Tarvense_21755	CpG_avg_GBM_more5avmeth	Protein of unknown function		no
Tarvense_21756	CpG_avg_GBM_more5avmeth	Protein of unknown function		no
Tarvense_21820	CHH_intergenic_logres_gaus	Protein of unknown function		no
Tarvense_21822	CHH_intergenic_logres_gaus	Similar to PPCK1: Phosphoenolpyruvate carboxylase kinase 1 (A. thaliana OX%3D3702)		no
Tarvense_21823	CHH_intergenic_logres_gaus,CpG_intergenic_logres	Similar to EMB2204: UPF0725 protein EMB2204 (A. thaliana OX%3D3702)	embryo development	no
Tarvense_21824	CpG_avg_GBM_more5avmeth,CpG_intergenic_logres	Similar to EMB2204: UPF0725 protein EMB2204 (A. thaliana OX%3D3702)	embryo development	no
Tarvense_21825	CpG_avg_GBM_more5avmeth,CpG_intergenic_logres	Similar to SIA1: Sialyltransferase-like protein 1 (A. thaliana OX%3D3702)		no
Tarvense_21826	CpG_intergenic_logres	Protein of unknown function		no
Tarvense_21827	CpG_intergenic_logres	Similar to AGD14: Probable ADP-ribosylation factor GTPase-activating protein AGD14 (A. thaliana OX%3D3702)		no
Tarvense_22991	CpG_avg_GBM_more5avmeth	Similar to GONST3: GDP-mannose transporter GONST3 (A. thaliana OX%3D3702)		no
Tarvense_22992	CpG_avg_GBM_more5avmeth	Similar to CAT3: Catalase-3 (A. thaliana OX%3D3702)		no
Tarvense_22993	CpG_avg_GBM_more5avmeth	Similar to NLP4: Protein NLP4 (A. thaliana OX%3D3702)		no
Tarvense_24765	CHH_GBM_INT	Protein of unknown function		no
Tarvense_24766	CHH_GBM_INT	Protein of unknown function		no
Tarvense_24767	CHH_GBM_INT	Protein of unknown function		no
Tarvense_24768	CHH_GBM_INT	Similar to AGP17: Lysine-rich arabinogalactan protein 17 (A. thaliana OX%3D3702)		no
Tarvense_24769	CHH_GBM_INT	Similar to PUB4: U-box domain-containing protein 4 (A. thaliana OX%3D3702)	protein ubiquitination	no
Tarvense_24770	CHH_GBM_INT	Similar to NRAMP3: Metal transporter Nramp3 (A. thaliana OX%3D3702)		no
Tarvense_24771	CHH_GBM_INT	Similar to GH3.3: Indole-3-acetic acid-amido synthetase GH3.3 (A. thaliana OX%3D3702)		no
